# Nanopore adaptive sequencing for mixed samples, whole exome capture and targeted panels

**DOI:** 10.1101/2020.02.03.926956

**Authors:** Alexander Payne, Nadine Holmes, Thomas Clarke, Rory Munro, Bisrat Debebe, Matthew Loose

## Abstract

Nanopore sequencers enable selective sequencing of single molecules in real time by individually reversing the voltage across specific nanopores. Thus DNA molecules can be rejected and replaced with new molecules enabling targeted sequencing to enrich, deplete or achieve specific coverage in a set of reads to address a biological question. We previously demonstrated this method worked using dynamic time warping mapping signal to reference, but required significant compute and did not scale to gigabase references. Using direct base calling with GPU we can now scale to gigabase references. We enrich for specific chromosomes mapping against the human genome and we develop pipelines enriching low abundance organisms from mixed populations without prior knowledge of sample composition. Finally, we enrich panels including 25,600 exon targets from 10,000 human genes and 717 genes implicated in cancer. Using this approach we identify PML-RARA fusions in the NB4 cell line in under 15 hours sequencing. These methods can be used to efficiently screen any target panel of genes without specialised sample preparation using a single computer and suitably powerful GPU.
