## Supplementary File 1 for "Nanopore adaptive sequencing for mixed samples, whole exome capture and targeted panels"

Chromosome	Start	Stop	Gene Name	Mean Coverage	span
chr1	2228695	2310119	SKI	28.67	81424
chr1	2556366	2563829	TNFRSF14	11.35	7463
chr1	3069211	3438621	PRDM16	30.67	369410
chr1	6185020	6199612	RPL22	26.96	14592
chr1	6785324	7769706	CAMTA1	33.13	984382
chr1	11106535	11262507	MTOR	31.63	155972
chr1	13704855	13825079	PRDM2	36.52	120224
chr1	15492270	15524295	CASP9	30.93	32025
chr1	15847864	15940460	SPEN	32.57	92596
chr1	17018722	17054170	SDHB	30.83	35448
chr1	17539835	17697869	ARHGEF10L	32.24	158034
chr1	18631006	18736138	PAX7	31.2	105132
chr1	23557918	23559794	ID3	22.95	1876
chr1	23581495	23640568	MDS2	33.43	59073
chr1	26696033	26782110	ARID1A	34.14	86077
chr1	32251239	32286165	LCK	36.92	34926
chr1	35182932	35193148	SFPQ	34.06	10216
chr1	36224416	36305357	THRAP3	37.17	80941
chr1	36466043	36483278	CSF3R	26.94	17235
chr1	39895426	39902013	MYCL	26.67	6587
chr1	43337849	43352772	MPL	34.28	14923
chr1	45329242	45340388	MUTYH	27.97	11146
chr1	47216292	47229771	TAL1	23.53	13479
chr1	47250142	47314140	STIL	32.21	63998
chr1	50960745	50974633	CDKN2C	28.54	13888
chr1	51354263	51519328	EPS15	34.79	165065
chr1	58780788	58784327	JUN	23.1	3539
chr1	64833229	64966504	JAK1	34.53	133275
chr1	77948405	77979086	FUBP1	37.46	30681
chr1	85266248	85277090	BCL10	28.39	10842
chr1	92831983	92841924	RPL5	20.52	9941
chr1	110338506	110346677	RBM15	21.95	8171
chr1	114392777	114511160	TRIM33	36.99	118383
chr1	114704469	114716894	NRAS	20.86	12425
chr1	116373867	116404772	ATP1A1	32.22	30905
chr1	117605934	117628372	TENT5C	29.9	22438
chr1	119911553	120069626	NOTCH2	34.0	158073
chr1	147541412	147626216	BCL9	34.34	84804
chr1	148889463	149033016	PDE4DIP	39.21	143553
chr1	150809705	150876768	ARNT	33.81	67063
chr1	150926339	150964735	SETDB1	33.53	38396
chr1	151057758	151068497	MLLT11	26.35	10739
chr1	153457744	153460701	S100A7	19.74	2957
chr1	154167465	154192211	TPM3	32.04	24746
chr1	155185826	155192915	MUC1	19.05	7089
chr1	156114707	156140089	LMNA	31.85	25382
chr1	156767500	156800817	PRCC	31.16	33317
chr1	156860894	156881642	NTRK1	34.2	20748
chr1	157573749	157598080	FCRL4	27.44	24331
chr1	161314257	161375340	SDHC	33.37	61083
chr1	161663161	161678654	FCGR2B	31.21	15493
chr1	162632465	162787400	DDR2	32.14	154935
chr1	164559635	164851831	PBX1	31.96	292196
chr1	170663906	170739419	PRRX1	36.34	75513
chr1	179099327	179229601	ABL2	33.36	130274
chr1	186311652	186375325	TPR	29.98	63673
chr1	193122017	193253901	CDC73	39.81	131884
chr1	198639007	198757476	PTPRC	24.8	118469
chr1	202007945	202016009	ELF3	30.61	8064
chr1	204516383	204558120	MDM4	33.73	41737
chr1	205607943	205631962	ELK4	30.05	24019
chr1	205657851	205680459	SLC45A3	28.17	22608
chr1	226063977	226072001	H3F3A	23.79	8024
chr1	240775515	241357230	RGS7	34.58	581715
chr1	241497603	241519761	FH	32.5	22158
chr1	243499720	243843282	AKT3	16.72	343562
chr10	806914	931705	LARP4B	35.06	124791
chr10	3775996	3785275	KLF6	24.1	9279
chr10	8054653	8075203	GATA3	28.08	20550
chr10	21534343	21743630	MLLT10	34.44	209287
chr10	26746593	26860935	ABI1	35.94	114342
chr10	31319172	31529813	ZEB1	35.74	210641
chr10	32009010	32056431	KIF5B	32.48	47421
chr10	43077027	43130351	RET	33.46	53324
chr10	46006412	46030607	NCOA4	36.31	24195
chr10	50799421	50885675	A1CF	33.7	86254
chr10	59788763	59906656	CCDC6	34.04	117893
chr10	68560656	68694482	TET1	33.09	133826
chr10	70597349	70602775	PRF1	23.39	5426
chr10	74826625	75032622	KAT6B	34.42	205997
chr10	79703227	79712757	NUTM2B	18.52	9530
chr10	86756650	86932838	BMPR1A	39.83	176188
chr10	87357668	87367195	NUTM2D	22.45	9527
chr10	87863113	87971930	PTEN	37.1	108817
chr10	88990657	89015785	FAS	27.49	25128
chr10	92048642	92243279	CPEB3	34.68	194637
chr10	95036773	95069497	CYP2C8	34.31	32724
chr10	101130505	101137789	TLX1	22.76	7284
chr10	102394597	102402524	NFKB2	27.59	7927
chr10	102503987	102633535	SUFU	31.97	129548
chr10	103088018	103193306	NT5C2	35.77	105288
chr10	112447258	112818744	VTI1A	34.02	371486
chr10	112950407	113167493	TCF7L2	34.86	217086
chr10	116883377	117005577	SHTN1	35.69	122200
chr10	121479857	121598403	FGFR2	32.97	118546
chr10	129467184	129768007	MGMT	31.41	300823
chr11	532243	535550	HRAS	8.84	3307
chr11	3000922	3057437	CARS	7.58	56515
chr11	3675010	3797792	NUP98	34.68	122782
chr11	8224304	8263858	LMO1	28.89	39554
chr11	17719568	17722131	MYOD1	20.86	2563
chr11	22622519	22626787	FANCF	25.65	4268
chr11	32387775	32435630	WT1	30.55	47855
chr11	33858576	33892289	LMO2	28.79	33713
chr11	44096197	44245429	EXT2	32.33	149232
chr11	46277661	46321422	CREB3L1	32.13	43761
chr11	47214942	47239240	DDB2	28.2	24298
chr11	57657158	57661868	CLP1	28.8	4710
chr11	57761797	57819178	CTNND1	32.37	57381
chr11	61430073	61447529	SDHAF2	28.86	17456
chr11	61792637	61797244	FEN1	17.39	4607
chr11	64803524	64811294	MEN1	16.77	7770
chr11	65497762	65506469	MALAT1	27.08	8707
chr11	69641087	69654474	CCND1	20.67	13387
chr11	72002864	72080687	NUMA1	32.14	77823
chr11	85958814	86068929	PICALM	37.96	110115
chr11	86245223	86278813	EED	34.55	33590
chr11	92352541	92896470	FAT3	35.01	543929
chr11	95976598	96343180	MAML2	36.73	366582
chr11	102317495	102337734	BIRC3	27.72	20239
chr11	108222832	108369099	ATM	34.02	146267
chr11	108665025	108940930	DDX10	34.71	275905
chr11	111352252	111379692	POU2AF1	39.09	27440
chr11	112086773	112095794	SDHD	25.02	9021
chr11	114059593	114250676	ZBTB16	32.17	191083
chr11	117144267	117171048	PAFAH1B2	26.95	26781
chr11	118436490	118526832	KMT2A	34.92	90342
chr11	118747766	118790948	DDX6	33.73	43182
chr11	118893875	118910904	BCL9L	27.28	17029
chr11	118971707	118981291	FOXR1	24.15	9584
chr11	119206276	119308149	CBL	30.92	101873
chr11	120337078	120489936	ARHGEF12	35.05	152858
chr11	128693770	128813267	FLI1	34.64	119497
chr11	128891356	128921035	KCNJ5	26.02	29679
chr12	280129	389454	KDM5A	35.9	109325
chr12	1027747	1495924	ERC1	37.56	468177
chr12	4273772	4305350	CCND2	33.02	31578
chr12	6570088	6607476	CHD4	33.86	37388
chr12	6666648	6689510	ZNF384	24.9	22862
chr12	6951271	6961316	PTPN6	26.53	10045
chr12	11649854	11895402	ETV6	37.94	245548
chr12	12717124	12722371	CDKN1B	25.23	5247
chr12	22625075	22690665	ETNK1	29.62	65590
chr12	25209431	25250803	KRAS	31.54	41372
chr12	27524206	27695564	PPFIBP1	36.6	171358
chr12	45729665	45908040	ARID2	37.21	178375
chr12	47972965	48004486	COL2A1	25.84	31521
chr12	49018975	49055324	KMT2D	31.75	36349
chr12	49623436	49644665	PRPF40B	26.67	21229
chr12	50084972	50100712	SMARCD1	33.34	15740
chr12	50764292	50821122	ATF1	36.02	56830
chr12	53938765	53946544	HOXC13	31.08	7779
chr12	53973126	53977643	HOXC11	20.43	4517
chr12	56079861	56103505	ERBB3	34.57	23644
chr12	56712433	56725299	NACA	26.81	12866
chr12	57088894	57095476	NAB2	28.12	6582
chr12	57095408	57111433	STAT6	36.86	16025
chr12	57460138	57472262	GLI1	19.75	12124
chr12	57516589	57520517	DDIT3	24.12	3928
chr12	57747727	57752521	CDK4	32.29	4794
chr12	58872149	58920522	LRIG3	30.22	48373
chr12	65050626	65121566	WIF1	36.69	70940
chr12	65824460	65915447	HMGA2	34.87	90987
chr12	68808176	68850686	MDM2	30.27	42510
chr12	70515866	70637440	PTPRB	33.13	121574
chr12	92140278	92145897	BTG1	27.87	5619
chr12	95516560	95551490	USP44	35.91	34930
chr12	104456973	104762014	CHST11	34.56	305041
chr12	111405948	111451623	SH2B3	31.61	45675
chr12	111766922	111817529	ALDH2	30.86	50607
chr12	112419112	112504764	PTPN11	36.63	85652
chr12	114670255	114683590	TBX3	32.14	13335
chr12	120978749	121001269	HNF1A	22.73	22520
chr12	121804180	121830239	SETD1B	28.56	26059
chr12	122019422	122062044	BCL7A	28.16	42622
chr12	122271434	122422569	CLIP1	36.62	151135
chr12	122472899	122501073	ZCCHC8	30.43	28174
chr12	124324415	124495252	NCOR2	28.63	170837
chr12	132623762	132687359	POLE	30.62	63597
chr13	19958670	20091829	ZMYM2	36.67	133159
chr13	20973032	21061547	LATS2	33.99	88515
chr13	27962137	27971139	CDX2	18.56	9002
chr13	28003274	28100592	FLT3	31.84	97318
chr13	32315474	32400266	BRCA2	37.02	84792
chr13	34942287	35672735	NBEA	33.86	730448
chr13	39342892	39603171	LHFPL6	39.24	260279
chr13	40555667	40666597	FOXO1	33.61	110930
chr13	46125920	46211348	LCP1	35.33	85428
chr13	48303726	48481890	RB1	39.27	178164
chr13	48706555	48711226	CYSLTR2	17.77	4671
chr13	91398607	92867237	GPC5	35.07	1468630
chr13	94709622	94712399	SOX21	15.24	2777
chr13	102844844	102876001	ERCC5	32.42	31157
chr14	20311368	20333312	CCNB1IP1	29.36	21944
chr14	32077289	32159728	ARHGAP5	38.58	82439
chr14	34752737	34875647	BAZ1A	35.47	122910
chr14	36516392	36520228	NKX2-1	28.81	3836
chr14	37589984	37595034	FOXA1	18.01	5050
chr14	50725840	50831121	NIN	35.59	105281
chr14	55580317	55684579	KTN1	35.17	104262
chr14	60643415	60649462	SIX1	22.75	6047
chr14	61697622	61748259	HIF1A	35.53	50637
chr14	65075544	65102470	MAX	31.5	26926
chr14	66507407	67181803	GPHN	35.91	674396
chr14	67819779	68611565	RAD51B	38.22	791786
chr14	80955043	81146302	TSHR	36.96	191259
chr14	91965991	92040059	TRIP11	31.99	74068
chr14	92794231	92839963	GOLGA5	33.89	45732
chr14	95086228	95158010	DICER1	34.04	71782
chr14	95709968	95714196	TCL1A	26.95	4228
chr14	99169287	99271228	BCL11B	34.09	101941
chr14	102081049	102139686	HSP90AA1	34.13	58637
chr14	104769349	104794124	AKT1	24.84	24775
chr15	34343315	34357728	NUTM1	25.84	14413
chr15	40161026	40221136	BUB1B	36.66	60110
chr15	40382721	40394245	KNSTRN	25.03	11524
chr15	40594020	40664342	KNL1	34.58	70322
chr15	44711477	44718877	B2M	17.06	7400
chr15	45511136	45556730	HMGN2P46	29.07	45594
chr15	50424382	50514419	USP8	34.8	90037
chr15	52307283	52529050	MYO5A	38.41	221767
chr15	55408548	55418712	C15orf65	28.95	10164
chr15	56918623	57288514	TCF12	35.06	369891
chr15	66386817	66492312	MAP2K1	34.82	105495
chr15	67065845	67195195	SMAD3	35.56	129350
chr15	73994717	74046771	PML	27.18	52054
chr15	87876757	88256731	NTRK3	34.35	379974
chr15	89316305	89334847	POLG	27.94	18542
chr15	90083045	90102504	IDH2	27.32	19459
chr15	90530068	90642813	CRTC3	40.12	112745
chr15	90717327	90816165	BLM	32.15	98838
chr15	90884412	90895776	FES	25.33	11364
chr15	92900320	93028005	CHD2	36.44	127685
chr16	287440	352659	AXIN1	26.04	65219
chr16	2039815	2047866	NTHL1	25.55	8051
chr16	2047465	2088720	TSC2	28.34	41255
chr16	2155765	2178129	TRAF7	28.7	22364
chr16	3725054	3880726	CREBBP	34.32	155672
chr16	9753404	10182754	GRIN2A	36.3	429350
chr16	10877198	10924983	CIITA	31.02	47785
chr16	11254417	11256200	SOCS1	21.3	1783
chr16	11345431	11351762	RMI2	25.7	6331
chr16	11965107	11968068	TNFRSF17	36.06	2961
chr16	11976738	12574289	SNX29	36.32	597551
chr16	13920157	13952345	ERCC4	37.04	32188
chr16	15703172	15857011	MYH11	13.12	153839
chr16	23603170	23641310	PALB2	34.98	38140
chr16	23835983	24220611	PRKCB	36.8	384628
chr16	27402162	27452042	IL21R	33.45	49880
chr16	31180110	31194871	FUS	27.92	14761
chr16	50742760	50801935	CYLD	30.83	59175
chr16	56932048	56944863	HERPUD1	29.47	12815
chr16	64943753	65122198	CDH11	30.28	178445
chr16	67029245	67101022	CBFB	33.5	71777
chr16	67562467	67639176	CTCF	30.34	76709
chr16	68737225	68835548	CDH1	28.16	98323
chr16	72782885	73891871	ZFHX3	35.04	1108986
chr16	74621394	74666881	RFWD3	28.0	45487
chr16	79593838	79600714	MAF	19.83	6876
chr16	88874858	88977204	CBFA2T3	32.84	102346
chr16	89737549	89816646	FANCA	36.81	79097
chr17	1344272	1400378	YWHAE	14.92	56106
chr17	5116438	5174991	USP6	31.86	58553
chr17	5282300	5385812	RABEP1	34.31	103512
chr17	7668402	7687538	TP53	30.27	19136
chr17	8140472	8152435	PER1	21.2	11963
chr17	9913850	10198551	GAS7	31.13	284701
chr17	12020834	12143830	MAP2K4	35.34	122996
chr17	16029157	16215549	NCOR1	37.11	186392
chr17	17212212	17237139	FLCN	32.22	24927
chr17	20087022	20314755	SPECC1	33.52	227733
chr17	31094927	31377677	NF1	37.97	282750
chr17	31937018	32001045	SUZ12	34.11	64027
chr17	35809455	35847242	TAF15	15.24	37787
chr17	38705542	38729803	MLLT6	13.22	24261
chr17	38869859	38921770	LASP1	33.33	51911
chr17	39462039	39535146	CDK12	37.06	73107
chr17	39700080	39728662	ERBB2	30.21	28582
chr17	40309194	40356796	RARA	31.39	47602
chr17	40553769	40565472	CCR7	30.25	11703
chr17	40624962	40648864	SMARCE1	36.72	23902
chr17	42199168	42276406	STAT5B	34.9	77238
chr17	42313324	42388568	STAT3	39.72	75244
chr17	43044295	43125483	BRCA1	32.91	81188
chr17	43527844	43546432	ETV4	32.0	18588
chr17	49598884	49678110	SPOP	36.72	79226
chr17	49788555	49835030	KAT7	28.69	46475
chr17	50183289	50201632	COL1A1	28.44	18343
chr17	55265012	55325065	HLF	31.65	60053
chr17	57256534	57684685	MSI2	33.53	428151
chr17	58353676	58417533	RNF43	30.82	63857
chr17	59619689	59696956	CLTC	35.32	77267
chr17	60600183	60666280	PPM1D	31.53	66097
chr17	61681266	61863521	BRIP1	37.77	182255
chr17	63928740	63932336	CD79B	18.52	3596
chr17	64499616	64506521	DDX5	32.46	6905
chr17	65528563	65561647	AXIN2	31.11	33084
chr17	68512379	68533423	PRKAR1A	46.59	21044
chr17	75776434	75779779	H3F3B	26.06	3345
chr17	76734115	76737333	SRSF2	24.96	3218
chr17	77281410	77500592	SEPT9	31.46	219182
chr17	78991717	79009817	CANT1	29.03	18100
chr17	80260868	80398786	RNF213	32.94	137918
chr17	81977550	82017404	ASPSCR1	27.87	39854
chr18	25061926	25352152	ZNF521	35.52	290226
chr18	26016253	26090625	SS18	34.81	74372
chr18	44680898	45068510	SETBP1	34.41	387612
chr18	47808957	47930559	SMAD2	32.06	121602
chr18	51030213	51085039	SMAD4	34.59	54826
chr18	52340172	53535899	DCC	34.68	1195727
chr18	58671386	58754477	MALT1	36.03	83091
chr18	63123346	63320128	BCL2	38.49	196782
chr18	63327726	63367510	KDSR	30.62	39784
chr19	676365	683399	FSTL3	25.53	7034
chr19	1206464	1228435	STK11	24.35	21971
chr19	1609290	1652329	TCF3	29.92	43039
chr19	3094410	3124004	GNA11	28.1	29594
chr19	4090321	4124129	MAP2K2	26.6	33808
chr19	4360370	4400547	SH3GL1	30.49	40177
chr19	6210379	6279948	MLLT1	32.91	69569
chr19	6772726	6857107	VAV1	28.65	84381
chr19	7739994	7747534	CD209	29.7	7540
chr19	8848844	8981342	MUC16	38.67	132498
chr19	10486120	10503741	KEAP1	24.1	17621
chr19	10718131	10831903	DNM2	31.63	113772
chr19	10960825	11062282	SMARCA4	31.69	101457
chr19	12938607	12944489	CALR	30.37	5882
chr19	13099033	13102867	LYL1	22.38	3834
chr19	14091688	14117744	PRKACA	32.52	26056
chr19	14514770	14518420	DNAJB1	19.8	3650
chr19	15235519	15280451	BRD4	35.22	44932
chr19	16067538	16102943	TPM4	28.48	35405
chr19	17824786	17848032	JAK3	28.91	23246
chr19	18442663	18522127	ELL	28.35	79464
chr19	18683678	18782333	CRTC1	29.24	98655
chr19	21505564	21538078	ZNF429	31.92	32514
chr19	29811898	29824308	CCNE1	27.01	12410
chr19	32875925	32971963	CEP89	32.57	96038
chr19	33299934	33302564	CEBPA	15.25	2630
chr19	34172566	34229515	LSM14A	22.01	56949
chr19	40230317	40285395	AKT2	33.11	55078
chr19	41877120	41881372	CD79A	21.09	4252
chr19	42284665	42295797	CIC	22.25	11132
chr19	44748547	44760044	BCL3	23.53	11497
chr19	44777869	44800634	CBLC	26.2	22765
chr19	45349837	45370587	ERCC2	30.98	20750
chr19	48954929	48961798	BAX	30.32	6869
chr19	49665142	49673915	BCL2L12	30.32	8773
chr19	50384340	50418010	POLD1	31.33	33670
chr19	50873249	50880567	KLK2	31.8	7318
chr19	52190039	52229533	PPP2R1A	35.59	39494
chr19	53521024	53580269	ZNF331	32.29	59245
chr19	54107013	54115675	TFPT	0.3	8662
chr19	54141396	54155680	CNOT3	1.73	14284
chr2	15940564	15947007	MYCN	21.47	6443
chr2	24029340	24047353	WDCP	28.63	18013
chr2	24491932	24770702	NCOA1	36.5	278770
chr2	25227855	25342590	DNMT3A	31.96	114735
chr2	25741925	25780309	ASXL2	40.37	38384
chr2	29192774	29921566	ALK	35.9	728792
chr2	32357028	32618899	BIRC6	36.29	261871
chr2	36843640	36966472	STRN	34.8	122832
chr2	42169350	42332548	EML4	35.82	163198
chr2	45005161	45009430	SIX2	15.09	4269
chr2	46297402	46386703	EPAS1	35.12	89301
chr2	47402969	47483228	MSH2	36.14	80259
chr2	47783082	47810101	MSH6	26.82	27019
chr2	47806920	47905793	FBXO11	39.62	98873
chr2	60457192	60555154	BCL11A	32.27	97962
chr2	60881521	60931610	REL	40.38	50089
chr2	61477849	61538283	XPO1	30.31	60434
chr2	70087454	70089203	PCBP1	23.14	1749
chr2	74361154	74380355	DCTN1	30.24	19201
chr2	79651552	80648689	CTNNA2	33.33	997137
chr2	96248516	96265994	TMEM127	25.78	17478
chr2	99551121	100106128	AFF3	33.1	555007
chr2	106404990	106468376	RGPD3	31.58	63386
chr2	108719481	108785811	RANBP2	31.59	66330
chr2	113215997	113278921	PAX8	33.86	62924
chr2	127257290	127294176	ERCC3	29.21	36886
chr2	136114349	136116243	CXCR4	24.11	1894
chr2	140231423	142131701	LRP1B	34.03	1900278
chr2	147844517	147930824	ACVR2A	32.64	86307
chr2	157736444	157875111	ACVR1	34.64	138667
chr2	176092891	176095938	HOXD13	29.65	3047
chr2	176107286	176109588	HOXD11	30.43	2302
chr2	177230305	177265131	NFE2L2	31.28	34826
chr2	186590065	186680901	ITGAV	32.95	90836
chr2	188974320	189012746	COL3A1	36.19	38426
chr2	189784381	189877629	PMS1	37.92	93248
chr2	197389784	197435091	SF3B1	37.16	45307
chr2	201258036	201287711	CASP8	27.19	29675
chr2	203706548	203738912	CD28	26.73	32364
chr2	207529892	207603431	CREB1	40.82	73539
chr2	208236265	208254322	IDH1	31.63	18057
chr2	211375717	212538841	ERBB4	35.05	1163124
chr2	214725646	214809704	BARD1	35.17	84058
chr2	215311817	215349763	ATIC	31.63	37946
chr2	218981087	218985657	FEV	23.31	4570
chr2	222199888	222298981	PAX3	34.17	99093
chr2	222860934	222944639	ACSL3	33.3	83705
chr2	224470150	224585348	CUL3	34.85	115198
chr2	236569641	236582358	ACKR3	25.95	12717
chr20	1894508	1940592	SIRPA	33.07	46084
chr20	20034368	20056046	CRNKL1	30.6	21678
chr20	32358330	32439319	ASXL1	37.76	80989
chr20	37346154	37406050	SRC	32.23	59896
chr20	40685848	40689240	MAFB	17.14	3392
chr20	41028818	41124487	TOP1	36.8	95669
chr20	41136960	41175721	PLCG1	33.25	38761
chr20	42072752	43189969	PTPRT	34.98	1117217
chr20	45325288	45348424	SDC4	32.21	23136
chr20	51386957	51542719	NFATC2	33.94	155762
chr20	51782331	51802520	SALL4	28.27	20189
chr20	58852714	58911192	GNAS	31.79	58478
chr20	62143795	62182484	SS18L1	29.75	38689
chr20	63528001	63537354	PTK6	18.33	9353
chr21	33025935	33029196	OLIG2	25.77	3261
chr21	34787801	35049344	RUNX1	33.87	261543
chr21	38380027	38661694	ERG	34.66	281667
chr21	41464553	41508065	TMPRSS2	29.61	43512
chr21	43092956	43107587	U2AF1	2.56	14631
chr22	19179473	19291714	CLTCL1	31.51	112241
chr22	19714464	19723319	SEPT5	24.63	8855
chr22	20080232	20111871	DGCR8	29.83	31639
chr22	20982013	20999038	LZTR1	24.93	17025
chr22	21754500	21867629	MAPK1	32.89	113129
chr22	23180210	23318037	BCR	32.28	137827
chr22	23786963	23834505	SMARCB1	17.75	47542
chr22	27748277	27801498	MN1	29.94	53221
chr22	28687763	28741838	CHEK2	28.66	54075
chr22	28883592	29057487	ZNRF3	34.9	173895
chr22	29268316	29300343	EWSR1	32.58	32027
chr22	29603558	29698598	NF2	36.34	95040
chr22	31325804	31346232	PATZ1	28.31	20428
chr22	35066136	35087387	ISX	32.04	21251
chr22	36281277	36388067	MYH9	30.92	106790
chr22	38982409	38992784	APOBEC3B	27.83	10375
chr22	39223359	39244751	PDGFB	24.79	21392
chr22	40411390	40533635	MRTFA	32.41	122245
chr22	41091786	41180079	EP300	37.52	88293
chr3	8980591	9249379	SRGAP3	34.98	268788
chr3	10026414	10099660	FANCD2	36.97	73246
chr3	10141008	10152220	VHL	24.17	11212
chr3	12351472	12434356	PPARG	32.69	82884
chr3	12583601	12664226	RAF1	35.78	80625
chr3	13549131	13638422	FBLN2	30.98	89291
chr3	14145147	14178783	XPC	34.55	33636
chr3	30606601	30694142	TGFBR2	35.45	87541
chr3	32951574	32956349	CCR4	36.19	4775
chr3	36993332	37050918	MLH1	38.14	57586
chr3	38138478	38143019	MYD88	17.8	4541
chr3	41220551	41239888	CTNNB1	34.83	19337
chr3	47016689	47163967	SETD2	37.39	147278
chr3	48673844	48685927	NCKIPSD	27.8	12083
chr3	49359145	49412202	RHOA	34.75	53057
chr3	52401013	52410350	BAP1	23.37	9337
chr3	52547841	52685836	PBRM1	35.28	137995
chr3	53495049	53813733	CACNA1D	35.42	318684
chr3	59751407	61251459	FHIT	34.07	1500052
chr3	69739435	69968336	MITF	33.78	228901
chr3	70954715	71583989	FOXP1	35.25	629274
chr3	75906695	77647510	ROBO2	33.16	1740815
chr3	89107524	89482134	EPHA3	33.0	374610
chr3	100709425	100748966	TFG	36.16	39541
chr3	105655461	105869043	CBLB	35.28	213582
chr3	121431431	121546006	POLQ	35.91	114575
chr3	128479427	128493185	GATA2	24.07	13758
chr3	128619970	128650849	RPN1	30.03	30879
chr3	129170102	129183910	CNBP	28.85	13808
chr3	136336233	136752368	STAG1	36.09	416135
chr3	138652699	138759359	PIK3CB	35.25	106660
chr3	138944224	138947140	FOXL2	14.4	2916
chr3	142449237	142578826	ATR	36.42	129589
chr3	149517235	149703273	WWTR1	34.78	186038
chr3	155870536	155944026	GMPS	32.5	73490
chr3	158582835	158606459	MLF1	34.85	23624
chr3	169083499	169146305	MECOM	38.47	62806
chr3	177019355	177196478	TBL1XR1	37.55	177123
chr3	179148523	179240093	PIK3CA	35.46	91570
chr3	181711924	181714436	SOX2	21.77	2512
chr3	185363120	185489097	MAP3K13	35.3	125977
chr3	185643975	185825012	IGF2BP2	33.84	181037
chr3	186046308	186109112	ETV5	34.22	62804
chr3	186783547	186789900	EIF4A2	19.86	6353
chr3	187721377	187745727	BCL6	27.56	24350
chr3	188212933	188890671	LPP	34.0	677738
chr3	189631427	189897279	TP63	36.11	265852
chr3	192796815	192918161	MB21D2	33.53	121346
chr3	195746765	195812277	MUC4	3.98	65512
chr3	196049284	196082189	TFRC	34.33	32905
chr4	1793312	1808872	FGFR3	27.92	15560
chr4	1892845	1982207	NSD2	33.78	89362
chr4	25655844	25678748	SLC34A2	34.54	22904
chr4	40056826	40158252	N4BP2	34.03	101426
chr4	40196907	40246967	RHOH	39.83	50060
chr4	41744082	41748970	PHOX2B	24.37	4888
chr4	48135783	48269864	TEC	35.66	134081
chr4	53377645	53459668	FIP1L1	37.91	82023
chr4	54009789	54064690	CHIC2	35.27	54901
chr4	54229097	54298247	PDGFRA	31.83	69150
chr4	54657918	54740715	KIT	30.62	82797
chr4	55078259	55125595	KDR	28.29	47336
chr4	86594315	86815171	PTPN13	35.36	220856
chr4	86935002	87141054	AFF1	35.55	206052
chr4	98261518	98442334	RAP1GDS1	35.51	180816
chr4	105146293	105279816	TET2	34.99	133523
chr4	108047545	108168422	LEF1	37.42	120877
chr4	122451470	122456725	IL2	23.82	5255
chr4	125316399	125492932	FAT4	35.7	176533
chr4	152320544	152536063	FBXW7	40.71	215519
chr4	184627696	184649475	CASP3	27.0	21779
chr4	186587783	186723855	FAT1	32.52	136072
chr4	190084412	190085686	DUX4L1	73.57	1274
chr5	218241	256700	SDHA	28.57	38459
chr5	1253167	1295047	TERT	26.31	41880
chr5	10971840	11904043	CTNND2	35.01	932203
chr5	24487100	24644978	CDH10	33.96	157878
chr5	31400497	31532061	DROSHA	35.41	131564
chr5	35856849	35879603	IL7R	37.51	22754
chr5	38474963	38595404	LIFR	35.84	120441
chr5	55935095	55994993	IL6ST	34.23	59898
chr5	56815574	56896152	MAP3K1	35.99	80578
chr5	68215720	68301821	PIK3R1	39.0	86101
chr5	69369806	69414801	RAD17	0.17	44995
chr5	112737888	112846239	APC	35.59	108351
chr5	131949973	132011662	ACSL6	34.35	61689
chr5	132875379	132963634	AFF4	34.9	88255
chr5	142770377	143229011	ARHGAP26	37.28	458634
chr5	150053291	150113372	CSF1R	34.77	60081
chr5	150113837	150155860	PDGFRB	38.98	42023
chr5	150402152	150412751	CD74	38.34	10599
chr5	157180826	157255191	ITK	39.52	74365
chr5	158695920	159099761	EBF1	35.36	403841
chr5	160091339	160119423	PWWP2A	27.8	28084
chr5	171309284	171312134	TLX3	19.87	2850
chr5	171387648	171411137	NPM1	27.58	23489
chr5	177086886	177098144	FGFR4	31.62	11258
chr5	177133925	177300215	NSD1	35.86	166290
chr5	180601506	180649624	FLT4	26.28	48118
chr6	391739	411447	IRF4	30.37	19708
chr6	18223868	18264823	DEK	30.92	40955
chr6	26031650	26032060	HIST1H3B	21.96	410
chr6	27138588	27139881	HIST1H4I	18.98	1293
chr6	28903002	28923989	TRIM27	1.64	20987
chr6	29941260	29945884	HLA-A	1.07	4624
chr6	31164337	31170693	POU5F1	0.0	6356
chr6	33318558	33323014	DAXX	4.85	4456
chr6	34236873	34246230	HMGA1	21.15	9357
chr6	35452361	35467103	FANCE	31.01	14742
chr6	36594368	36605600	SRSF3	24.08	11232
chr6	36678710	36687337	CDKN1A	37.83	8627
chr6	37170203	37175426	PIM1	18.18	5223
chr6	41683978	41736259	TFEB	33.31	52281
chr6	41934933	41941848	CCND3	29.49	6915
chr6	44247866	44253883	HSP90AB1	30.3	6017
chr6	44258166	44265788	NFKBIE	29.97	7622
chr6	55753645	55875564	BMP5	35.59	121919
chr6	93240020	93419526	EPHA7	33.02	179506
chr6	99542380	99568973	CCNC	29.77	26593
chr6	106086320	106109938	PRDM1	28.11	23618
chr6	108560866	108684768	FOXO3	35.32	123902
chr6	117288300	117425855	ROS1	35.24	137555
chr6	117560269	117602364	GOPC	33.88	42095
chr6	127118604	127197296	RSPO3	35.55	78692
chr6	127968977	128520476	PTPRK	17.3	551499
chr6	134169246	134318058	SGK1	32.36	148812
chr6	135181315	135219167	MYB	37.51	37852
chr6	136256863	136289851	BCLAF1	32.06	32988
chr6	137867188	137883311	TNFAIP3	37.08	16123
chr6	138796111	138904070	ECT2L	34.66	107959
chr6	149658153	149718256	LATS1	31.36	60103
chr6	151690496	152103274	ESR1	34.32	412778
chr6	156777374	157210779	ARID1B	36.36	433405
chr6	158765748	158819412	EZR	34.24	53664
chr6	163414643	163578596	QKI	29.59	163953
chr6	166999182	167052713	FGFR1OP	35.79	53531
chr6	167827635	167970232	AFDN	33.36	142597
chr7	2906141	3043945	CARD11	32.87	137804
chr7	5973239	6009125	PMS2	28.26	35886
chr7	6374539	6402520	RAC1	26.84	27981
chr7	13891228	13989946	ETV1	31.61	98718
chr7	20134655	20217390	MACC1	37.48	82735
chr7	26189927	26200746	HNRNPA2B1	24.87	10819
chr7	27162435	27165530	HOXA9	24.76	3095
chr7	27181515	27185216	HOXA11	20.55	3701
chr7	27194364	27200106	HOXA13	28.49	5742
chr7	27830573	28180743	JAZF1	34.59	350170
chr7	32957404	33006930	FKBP9	30.87	49526
chr7	37905932	37916915	SFRP4	23.79	10983
chr7	50304669	50405101	IKZF1	35.64	100432
chr7	55019101	55211628	EGFR	32.28	192527
chr7	57119614	57139864	ZNF479	31.24	20250
chr7	66987677	66995601	SBDS	32.81	7924
chr7	74027789	74069907	ELN	29.98	42118
chr7	75533300	75738947	HIP1	32.14	205647
chr7	86643914	86864884	GRM3	35.92	220970
chr7	91940867	92110673	AKAP9	35.27	169806
chr7	92604921	92833917	CDK6	35.03	228996
chr7	98878490	99013243	TRRAP	34.9	134753
chr7	101816011	102258233	CUX1	33.81	442222
chr7	116672405	116796342	MET	31.57	123937
chr7	124822386	124929981	POT1	31.13	107595
chr7	127652180	128092607	SND1	35.77	440427
chr7	129188872	129213545	SMO	36.46	24673
chr7	137874979	138002057	CREB3L2	34.54	127078
chr7	138460334	138589993	TRIM24	34.6	129659
chr7	138837525	138981318	KIAA1549	32.46	143793
chr7	140730665	140924928	BRAF	35.38	194263
chr7	143353400	143362752	FAM131B	25.13	9352
chr7	146116359	148420998	CNTNAP2	32.26	2304639
chr7	148807385	148884278	EZH2	35.9	76893
chr7	152134925	152436005	KMT2C	40.31	301080
chr7	157004853	157010651	MNX1	25.93	5798
chr8	1824015	1958641	ARHGEF10	15.19	134626
chr8	17922840	18027968	PCM1	35.92	105128
chr8	30095480	30138348	LEPROTL1	29.3	42868
chr8	31033801	31173769	WRN	32.94	139968
chr8	32548635	32764407	NRG1	34.16	215772
chr8	38269697	38382272	NSD3	34.26	112575
chr8	38411138	38467845	FGFR1	31.5	56707
chr8	41653225	41896762	ANK1	35.23	243537
chr8	41929479	42051987	KAT6A	35.73	122508
chr8	42271302	42331608	IKBKB	36.38	60306
chr8	42896932	43030539	HOOK3	32.0	133607
chr8	53966556	54022529	TCEA1	32.96	55973
chr8	56160904	56211279	PLAG1	37.1	50375
chr8	56211756	56218615	CHCHD7	32.19	6859
chr8	67952118	68237030	PREX2	33.68	284912
chr8	70109762	70403805	NCOA2	37.17	294043
chr8	79764013	79767857	HEY1	27.43	3844
chr8	86866445	87382859	CNBD1	32.55	516414
chr8	89933336	89984716	NBN	33.15	51380
chr8	91954967	92095654	RUNX1T1	30.54	140687
chr8	94127171	94208587	CDH17	33.64	81416
chr8	99877866	99894062	COX6C	26.93	16196
chr8	100702916	100722712	PABPC1	27.58	19796
chr8	102253012	102412841	UBR5	36.21	159829
chr8	107899317	108083648	RSPO2	36.96	184331
chr8	108201743	108248765	EIF3E	27.81	47022
chr8	112222928	113437099	CSMD3	32.64	1214171
chr8	116845935	116874866	RAD21	33.47	28931
chr8	117794490	118111853	EXT1	33.57	317363
chr8	127736069	127741434	MYC	24.51	5365
chr8	133237176	133297586	NDRG1	28.58	60410
chr8	138130023	138496822	FAM135B	30.97	366799
chr8	144511291	144517826	RECQL4	25.31	6535
chr9	4985245	5128183	JAK2	35.26	142938
chr9	5450525	5470547	CD274	31.15	20022
chr9	5510570	5571254	PDCD1LG2	35.54	60684
chr9	8314246	10033790	PTPRD	33.73	1719544
chr9	14087569	14313667	NFIB	33.38	226098
chr9	15464066	15511019	PSIP1	36.52	46953
chr9	20341665	20622543	MLLT3	36.33	280878
chr9	21968056	21974866	CDKN2A	28.93	6810
chr9	35073838	35080016	FANCG	20.38	6178
chr9	36833275	37034185	PAX5	33.55	200910
chr9	77716087	78031458	GNAQ	34.27	315371
chr9	90801787	90898549	SYK	29.88	96762
chr9	92414245	92424461	OMD	28.09	10216
chr9	93184930	93318271	WNK2	34.43	133341
chr9	95099054	95317702	FANCC	36.91	218648
chr9	95442980	95508661	PTCH1	30.49	65681
chr9	97674909	97697357	XPA	34.48	22448
chr9	99821855	99866891	NR4A3	36.88	45036
chr9	105662457	105663112	TAL2	23.22	655
chr9	107484852	107489646	KLF4	24.31	4794
chr9	115020534	115118257	TNC	38.2	97723
chr9	121075012	121177608	CNTRL	37.15	102596
chr9	125146574	125189939	PPP6C	29.43	43365
chr9	128683655	128696400	SET	28.09	12745
chr9	129887187	130043162	FNBP1	35.6	155975
chr9	130713946	130885683	ABL1	32.74	171737
chr9	131125561	131234670	NUP214	36.15	109109
chr9	132891348	132944633	TSC1	30.61	53285
chr9	133097720	133121176	RALGDS	31.07	23456
chr9	134030305	134068017	BRD3	26.43	37712
chr9	136494433	136545786	NOTCH1	24.78	51353
chrX	1190490	1212750	CRLF2	13.54	22260
chrX	1462572	1537107	P2RY8	16.75	74535
chrX	15790472	15823260	ZRSR2	33.39	32788
chrX	20124518	20141844	EIF1AX	26.43	17326
chrX	37008397	37011666	FAM47C	26.3	3269
chrX	40051248	40097403	BCOR	29.26	46155
chrX	41333284	41351668	DDX3X	29.31	18384
chrX	44873511	45112602	KDM6A	36.74	239091
chrX	47145447	47186812	RBM10	30.61	41365
chrX	47561100	47571920	ARAF	21.14	10820
chrX	48255317	48267444	SSX1	28.72	12127
chrX	48383527	48393347	SSX4	19.43	9820
chrX	48683779	48691427	WAS	22.57	7648
chrX	48786554	48794308	GATA1	23.1	7754
chrX	49028731	49043486	TFE3	24.67	14755
chrX	52696896	52707161	SSX2	33.9	10265
chrX	53192152	53225422	KDM5C	30.57	33270
chrX	53374149	53422728	SMC1A	30.95	48579
chrX	64185117	64205744	AMER1	31.52	20627
chrX	65667670	65741931	MSN	34.17	74261
chrX	67544036	67730619	AR	36.34	186583
chrX	71096197	71103535	FOXO4	26.34	7338
chrX	71118723	71142447	MED12	29.28	23724
chrX	71239624	71254140	ZMYM3	24.4	14516
chrX	71283583	71301168	NONO	30.04	17585
chrX	77504878	77786269	ATRX	31.67	281391
chrX	101349447	101390796	BTK	30.59	41349
chrX	108732482	108736409	IRS4	24.59	3927
chrX	119617639	119693370	SEPT6	32.42	75731
chrX	123960519	124101498	STAG2	34.32	140979
chrX	126163499	126166097	DCAF12L2	12.98	2598
chrX	130005188	130058083	BCORL1	35.15	52895
chrX	130064928	130110495	ELF4	33.84	45567
chrX	133535754	133985646	GPC3	34.48	449892
chrX	134373312	134428789	PHF6	30.01	55477
chrX	153536122	153582929	ATP2B3	27.75	46807
chrX	154348526	154374638	FLNA	23.32	26112
chrX	154398230	154402339	RPL10	16.33	4109
chrX	155064034	155071226	MTCP1	23.77	7192
